# A family of lanthipeptides with anti-phage function

**DOI:** 10.1101/2024.06.26.600839

**Authors:** Helena Shomar, Florian Tesson, Marie Guillaume, Véronique Ongenae, Margot Le Bot, Héloïse Georjon, Ernest Mordret, Le Zhang, Gilles P. van Wezel, Daniel Rozen, Ariane Briegel, Séverine Zirah, Dennis Claessen, Yanyan Li, Aude Bernheim

**Affiliations:** Institut Pasteur, Université Paris-Cité, CNRS UMR 3525, Molecular Diversity of Microbes, Paris, France; INSERM, SEED, UMR 1284, Université Paris-Cité, Paris, France; INSERM, IAME, UMR 1137, Université Paris-Cité, Paris, France; Institute of Biology, Leiden University, Sylviusweg 72, 2333 Leiden, The Netherlands; Laboratory Molecules of Communication and Adaptation of Microorganisms (UMR 7245 CNRS-MNHN), Muséum National d’Histoire Naturelle, CP 54, 57 rue Cuvier, 75005, Paris, France; Generare Bioscience, Paris, France

## Abstract

Bacteria synthesize natural products to adapt to their environment, where phage-bacteria interactions play a crucial role in bacterial ecology. Although a few natural products have been shown to protect bacteria from phage infection, the prevalence and diversity of chemical anti-phage defense remain largely unexplored. Here, we uncover a novel family of over 2000 lanthipeptide biosynthetic gene clusters from Actinobacteria that participate in anti-phage defense, which we named lanthiphages. Lanthiphages colocalize with other anti-phage systems in defense islands. We demonstrate that native lanthiphage expression protects the model strain *Streptomyces coelicolor* against diverse phages. Heterologous expression of four additional lanthiphage pathways shows that the anti-phage function is conserved across this family of biosynthetic gene clusters. Finally, we demonstrate that lanthiphage expression leads to the production of a novel compound and alters phage transcription. Our findings highlight that biosynthetic gene clusters with anti-phage functions can be successfully identified through genomic analysis. This work paves the way for the systematic mining of anti-phage natural products, which could constitute a novel reservoir of antiviral drugs.
