## Supplementary Table 3 for "A family of lanthipeptides with anti-phage function"

### Sheet: Feuil1
Name	Sequence
lanthiphage_Sma operon A	GCCTTCGATCTTGACGGCTGGCGAGAGGTGCGGGGAGGATCTGACCGACGCGGTCCACACGTGGCACCGCGATGCTGTTGTGGGCACAATCGTGCCGGTTGGTAGGATCCAGCGATATCAAGCTTGAACAGGAGGCCCCATATGGCCACGAAGAGCTGCTTGCCCTACCGGTGCGCCGGAACGGCGATGGTGCGCGCGTCCGGTCACCGCCTTCCCCTGGCCTCGTGGCCGGACCTCGCGGACAGCTCCCCTCATCGGGTTGCCCGTTGGCGTGGGTGGCTCCAAGCCGCCTGGGACAGAGAAGAGCTGGCGGCGGCCGTCGAGCAGGCCAGCCCGGCCCTGGCCCGGCAAGTTCATGCCGTGTGCGTAGGCGAAGTCGAGGACGCTCGGCGGGTACGG…
lanthiphage_Sma operon B	AGTACTGTTCACATTCGAACGGTCTCTGCTTTGACAACATGCTGTGCGGTGTTGTAAAGTCGTGGCCAGCTGAAGCTTGAACAGGAGGCCCCATATGTGCCCTGGGCGCACGAGACGCCGCCTCGACCGGGGCGACGTATCCGACTCGACCTCTGGAGGTCTCGTGGAAGACGAGTTCGAACTCGACATCACTGTCCTGGAGTCCGGTGATCGCTCCGCCAAGCTGATCAACCTCACTGACGACGGCTGCGGCAGCACCTGCTCCAGCCCATGCGCCTCCAGCGTGGCCTGA
lanthiphage_Scl operon A	GCCTTCGATCTTGACGGCTGGCGAGAGGTGCGGGGAGGATCTGACCGACGCGGTCCACACGTGGCACCGCGATGCTGTTGTGGGCACAATCGTGCCGGTTGGTAGGATCCAGCGATATCAAGCTTGAACAGGAGGCCCCATATGTATCACGTACTTGATGTGGGCATGATCAGAGTGTCCGCGTTTCCGCTGACGCCGTCGCTGCCCTCCTGCCCTGCCCCGATCAGCGACACAGCCGCCGACGCCGAAAACTGCCGCCAGTGGATCGGCCAAGTGTGGAGGGACGACTCCCGCGCTGACGCCATCGAACTCGCCGCGCCTGTCCTAGCAGCAGGTATCCGCAAGGTCCTCGACGGCACGGCGCGACGCTCCCGCATCCGTCGCACCGCGCACTCCTTG…
lanthiphage_Scl operon B	AGTACTGTTCACATTCGAACGGTCTCTGCTTTGACAACATGCTGTGCGGTGTTGTAAAGTCGTGGCCAGCTGAAGCTTGAACAGGAGGCCCCATATGGCACCACAGATCGCGACCAAGCCGCAGACGGGGACGCCGTTCACGACCGATTCCGGATCGGACTTCGACCTCGACATCGAGACCGTGGCATCCGCTCCCGTGGTGCAGGCCCTGCTGAACGACACCGGTGACGGTTGCACGTCGACCTGCCAGTCCGCCTGTTCCAACAGCACCTGCGGCTGAGACAGTCTAAGTAAGGAGTAACCGCGTGGATAACGTCCCCGACATGACCACTGAGACCGGCCAACAGACTCCCACCGAACAGCAGATGCGCGACGCGATGGTGCAGCAGCTCATCGAAC…
lanthiphage_Sc3 operon A	GCCTTCGATCTTGACGGCTGGCGAGAGGTGCGGGGAGGATCTGACCGACGCGGTCCACACGTGGCACCGCGATGCTGTTGTGGGCACAATCGTGCCGGTTGGTAGGATCCAGCGATATCAAGCTTGAACAGGAGGCCCCATATGTACGAATACATCGATGCGGCCATGCTGCGTGCGACGGCCTGGCCACCGGATCGCCGCATCGCGTTCTGGCCCGACCTGACCGGCGAAGAGGGCGAGGCGGCATCCTGGCGGCCGTGGCTGGAGCAGACCCTGCGGACGGCCGGTTTCGCCGCTGCTTTGGAGCAGGCCAGCCCGGTACTGGCACACCGCGTTCGGCAGATCTGCGACGGTCGGCGAGTACCCGAGGCGGCCGTCCGCAAAGCGATCGTGGCTGTC…
lanthiphage_Sc3 operon B	AGTACTGTTCACATTCGAACGGTCTCTGCTTTGACAACATGCTGTGCGGTGTTGTAAAGTCGTGGCCAGCTGAAGCTTGAACAGGAGGCCCCATATGTCCGTGCAGTCCGAGAAAGCGGTGGCTACGGTCCCCGCGGCAGCAGAGGGCCAGGAAGGGGCGGTCGATGGCTGGGACTTGGATGTCTCCATCGTCGAGTCCGGCCCCGAGGCCGACCGGCTCATCCAGATGACCGACGACGGCTGTGGGCAGACCTGCGAGTCCGCCTGCCAGTCGACCTGCCCGTAGGACAGTCTAAGTAAGGAGTAACCGCATGACTACGGTCCGAGAAACCGACGACACGGCGGCCTCGCTCCGCGCGGCCATGGTGAGCGAGCTGCGCGAGATGGGCGTGTTCCAGT…
lanthiphage_Sr2 operon A	GCCTTCGATCTTGACGGCTGGCGAGAGGTGCGGGGAGGATCTGACCGACGCGGTCCACACGTGGCACCGCGATGCTGTTGTGGGCACAATCGTGCCGGTTGGTAGGATCCAGCGATATCAAGCTTGAACAGGAGGCCCCATGTGGGTAGTAATCAGCGGCTGTACCGGTGCGCCGACACCGTGTTGTTGAGGGCAAGCGCCCAGGCGGACGTGGCGCTGCCGGAGTGGCCCGACATGCCTGTCGATACACCTGCGCACGCTGCAGCTTGGACGGCCTGGCTACGGGAAGTCGGGAAGCAGGAAGTAGTCGCCGATGCGATCGAGCAGGCCAGCCCGGGCCTCGCACGACAGGTCGATGCCGTGCTTACGGCTGGCGAGGTGAATGTGCGCCAGGTGCGG…
lanthiphage_Sr2 operon B	AGTACTGTTCACATTCGAACGGTCTCTGCTTTGACAACATGCTGTGCGGTGTTGTAAAGTCGTGGCCAGCTGAAGCTTGAACAGGAGGCCCCATATGAGTGCAAGCACGGTGCAGGACAAGGCCCAGGTGAGGGACATCCCCGAGGTGGTGAGCGGAGCCGTACAGGATCCGTTCGACCTCGATGTGGACGTCCTGGAGCTGGCCGGCGGGACCGTCCCGCTGATCACGCTGACCGACGACGGCTGCAAGCCCTCGTGCCCGGCCTCCTGCGCCACGAACGTGGCCTGA
