## Supplementary Table 4 for "A family of lanthipeptides with anti-phage function"

### Sheet: Feuil1
Phage	Mutation in GNAT
DJones2 escaper A	Y94C
DJones2 escaper B	*124W
DJones2 escaper C	D115G
DJones5 escaper A	W118_V123delinsRMWCGCG
DJones5 escaper B	L13*
DJones5 escaper C	L63*
DJones5 escaper D	M119V
DJones5 escaper E	L41P
DJones5 escaper F	A75P
Vanseggelen escaper A	D54*
Vanseggelen escaper B	D54*
Verabelle escaper A	Y94H
Verabelle escaper B	*124W
Verabelle escaper C	C86R
Verabelle escaper D	C86R
