## Supplementary Table 5 for "A family of lanthipeptides with anti-phage function"

### Sheet: Feuil1
VECTORS
Name	Description	Source
pLanthiphage_Sma	pOJ436 with lanthiphage_Sma operons A and B	This work
pLanthiphage_Sma_control	pOJ436 with lanthiphage_Sma operons A	This work
pLanthiphage_Scl	pOJ436 with lanthiphage_Scl operons A and B	This work
pLanthiphage_Scl_control	pOJ436 with lanthiphage_Scl operons A	This work
pLanthiphage_Sc3	pOJ436 with lanthiphage_Sc3 operons A and B	This work
pLanthiphage_Sc3_control	pOJ436 with lanthiphage_Sc3 operons A	This work
pLanthiphage_Sr2	pOJ436 with lanthiphage_Sr2 operons A and B	This work
pLanthiphage_Sr2_control	pOJ436 with lanthiphage_Sr2 operons A	This work
pCB1_LP1	pCB1 backbone with protospacer 1 targeting the lanthipeptide genes	This work
pCB1_LP2	pCB1 backbone with protospacer 2 targeting the lanthipeptide genes	This work
pCB1_DH	pCB1 backbone with protospacer targeting the serine/threonine deshydratase	This work
pGWS1803	pSET152 harboring Pablito capsid gene fused with egfp under the control of gap promoter of S. coelicolor	This work
STRAINS
Name	Description	Source
E. coli TOP10	E. coli strain for cloning and plasmid amplification	Thermo Fisher Scientific
E. coli S17	Strain used for conjugation in S. albus	V. Libis, INSERM U1284
E. coli ET12567/pUZ8002	Strain used for conjugation in S. coelicolor	V. Libis, INSERM U1284
Streptomyces albus J1074	Strain used for heterologous expression	V. Libis, INSERM U1284
S. albus LP_Malay_full	S. albus J1074 attB ΦC31:: pLP_Malay_full	This work
S. albus LP_Malay_neg	S. albus J1074 attB ΦC31:: pLP_Malay_neg	This work
S. albus LP_Sclero_full	S. albus J1074 attB ΦC31:: pLP_Sclero_full	This work
S. albus LP_Sclero_neg	S. albus J1074 attB ΦC31:: pLP_Sclero_neg	This work
S. albus LP_CNT318_full	S. albus J1074 attB ΦC31:: pLP_CNT318_full	This work
S. albus LP_CNT318_neg	S. albus J1074 attB ΦC31:: pLP_CNT318_neg	This work
S. albus LP_Rtd22_full	S. albus J1074 attB ΦC31:: pLP_Rtd22_full	This work
S. albus LP_Rtd22_neg	S. albus J1074 attB ΦC31:: pLP_Rtd22_neg	This work
Streptomyces coelicolor M145	Strain used as wild-type S. coelocolor strain in this study	M. Traxler, UC Berkeley
Streptomyces coelicolor M145 ΔcvnA8 mutant	cvnA8::acc(3)IV	M. Traxler, UC Berkeley
Streptomyces coelicolor M145 ΔcvnB8 mutant	cvnB8::acc(3)IV	M. Traxler, UC Berkeley
Streptomyces coelicolor M145 ΔcvnC8 mutant	cvnC8::acc(3)IV	M. Traxler, UC Berkeley
Streptomyces coelicolor M145 ΔcvnD8 mutant	cvnD8::acc(3)IV	M. Traxler, UC Berkeley
Streptomyces coelicolor M145 ΔcvnF8 mutant	cvnF8::acc(3)IV	M. Traxler, UC Berkeley
ΔcvnF8 CUBIC_LP1	ΔcvnF8 mutant attB TG1:: pCB1_LP1	This work
ΔcvnF8 CUBIC_LP2	ΔcvnF8 mutant attB TG1:: pCB1_LP2	This work
ΔcvnF8 CUBIC_DHT	ΔcvnF8 mutant attB TG1:: pCB1_DH	This work
