## Supplementary Table 6 for "A family of lanthipeptides with anti-phage function"

### Sheet: Feuil1
Name	Sequence (5'-3')
lanthiphage_Scl Operon 2 F	ATGTCCAGGCGCTCACTATG
lanthiphage_Scl Operon 1 R	GTGACGTCGGGATCGATGTC
lanthiphage_Scl Operon 2 R	TATCGCTCGATGGACTCTGC
lanthiphage_Sr2 Operon 2 F	CATGAGCATCGCCAATGCTTG
lanthiphage_Sr2 Operon 2 R	CTTGCGGATGAACCACCAAGAG
lanthiphage_Sr2 Operon 1 R	AGATCTCAGGCCACGTTCGTG
lanthiphage_Sma Operon 2 F	GATGAGCGTACTTGTATCCGG
lanthiphage_Sma Operon 2 R	AGTCGGTGAACTCGATGACG
lanthiphage_Sma Operon 1 R	AAGATCTCAGGCCACGCTGG
lanthiphage_Sc3 Operon 2 F	ATCACTCTGGCCAACCCTC
lanthiphage_Sc3 Operon 2 R	AGTCGGGGAAGATAACGGTG
lanthiphage_Sc3 Operon 1 R	TGAGCGAAGACTCCACTCTC
qPCR_LD10 F	GATCTTCACTGGCGACTTCTCGAT
qPCR_LD10 R	TTCAGGATCTTGCCTGCGG
qPCR_albus F	CTTCGCCAACACCATCCACA
qPCR_albus R	GTGAGGTTGTCGTCCTTGTCG
gRNA_dehy F	AGTCTTGGTCTCTGCCAGTACAGCGGGCAGTCCTTCCGGGGTTTAGAGACCAAGTAC
gRNA_LP1 F	AGTCTTGGTCTCTGCCACAGGCCACGTTGGTGGCGCACGGGTTTAGAGACCAAGTAC
gRNA_LP2 F	AGTCTTGGTCTCTGCCACACGTTGGTGGCGCACGGGCTGGGTTTAGAGACCAAGTAC
gRNA_dehy R	GTACTTGGTCTCTAAACCCCGGAAGGACTGCCCGCTGTACTGGCAGAGACCAAGACT
gRNA_LP1 R	GTACTTGGTCTCTAAACCCGTGCGCCACCAACGTGGCCTGTGGCAGAGACCAAGACT
gRNA_LP2 R	GTACTTGGTCTCTAAACCCAGCCCGTGCGCCACCAACGTGTGGCAGAGACCAAGACT
Pgap_F	AGGAAACAGCTATGACATGATTACGGAATTCGTCCTCGCCGACGAGGCCTC
Pgap_R	GAACCGATCTCCTCGTTGGTACGCCG
Pablito_CP_F	ACCAACGAGGAGATCGGTTCGTGGCAGAACACGTTGTCGTCAAGCCCGAG
Pablito_CP_R	GGATCCGGTGGCGACCGGGACGCCAGCGCCGTCAGCGGTAC
1572_P3	CCGGTCGCCACCGGATCCATGGTGAGCAAGGGCGAGGAGCT
1572_P4	TGGGCTGCAGGTCGACTCTAGATTACTTGTACAGCTCGTCCATGCCGAGA
